# Enabling population assignment from cancer genomes with SNP2pop

**DOI:** 10.1101/368647

**Authors:** Qingyao Huang, Michael Baudis

## Abstract

For a variety of human malignancies, incidence, treatment efficacy and overall prognosis show considerable variation between different populations and ethnic groups. Disentangling the effects related to particular population backgrounds can help in both understanding cancer biology and in tailoring therapeutic interventions. Because self-reported or inferred patient data can be incomplete or misleading due to migration and genomic admixture, a data-driven ancestry estimation should be preferred. While algorithms to analyze ancestry structure from healthy individuals have been developed, an easy-to-use tool to assign population groups based on genotyping data from SNP profiles is still missing and benchmarking for the validity of population assignment strategy for aberrant cancer genomes was not tested.

We benchmarked the consistency and accuracy of cross-platform population assignment. We also demonstrated its high accuracy to process unaltered as well as cancer genomes. Despite widespread and extensive somatic mutations of cancer profiling data, population assignment consistency between germline and highly mutated samples from cancer patients reached of 97% and 92% for assignment into 5 and 26 populations respectively. Comparison of our benchmarked results with self-reported meta-data estimated a matching rate between 88% to 92%. Despite a relatively high matching rate, the ethnicity labels indicated in meta-data are vague compared to the standardized output from our tool.

We have developed a bioinformatics tool to assign the populations from genome profiling data and validated its performance in healthy as well as aberrant cancer genomes. It is ready-to-use for genotyping data from nine commercial SNP array platforms or sequencing data. This tool is effective to scrutinize the population structure in cancer genomes and provides better measure to integrate genotyping data from various platforms instead of self-reported information. It will facilitate research on interplay between ethnicity related genetic background and molecular patterns in cancer entities and disentangling possible hereditary contributions.

The docker image of the tool is provided in DockerHub as “baudisgroup/snp2pop”.
