## supplementary table 1 for "Enabling population assignment from cancer genomes with SNP2pop"

Sample.name	Sex	Biosample.ID	Population.code	Superpopulation.code
HG00373	female	SAME124749	FIN	EUR
HG01275	female	SAME123002	CLM	AMR
NA20299	female	SAME124381	ASW	AFR
NA20314	female	SAME125304	ASW	AFR
NA19921	female	SAME124712	ASW	AFR
HG01241	male	SAME125065	PUR	AMR
NA19625	female	SAME123655	ASW	AFR
NA19679	male	SAME122796	MXL	AMR
HG01108	female	SAME123103	PUR	AMR
HG01242	female	SAME125064	PUR	AMR
HG01438	female	SAME124971	CLM	AMR
NA20274	female	SAME123615	ASW	AFR
