## supplementary table 2 for "Enabling population assignment from cancer genomes with SNP2pop"

platform	No.prediction labels	MLR	RF
CytoScan750K_Array	5	1.57	13.9
CytoScanHD_Array	5	1.57	13.8
GenomeWideSNP_6	5	1.69	13.6
Mapping10K_Xba142	5	1.7	14.5
Mapping250K_Sty	5	1.59	13.9
Mapping50K_Hind240	5	1.54	14.1
CytoScan750K_Array	10	3.55	15.6
CytoScanHD_Array	10	3.48	15.5
GenomeWideSNP_6	10	3.56	15.6
Mapping10K_Xba142	10	3.96	17.1
Mapping250K_Sty	10	3.37	15.1
Mapping50K_Hind240	10	3.56	15.7
CytoScan750K_Array	26	10.2	32
CytoScanHD_Array	26	10.3	30.8
GenomeWideSNP_6	26	10.4	30.7
Mapping10K_Xba142	26	10.2	35.8
Mapping250K_Sty	26	10.3	31.9
Mapping50K_Hind240	26	10.3	33.2
