## supplementary table 3 for "Enabling population assignment from cancer genomes with SNP2pop"

West Africa + Caribbeans +African American	South Asia	East Asia	Central Europe	South America	West Coast Africa	Finnish	Japan	Luhya	South Europe
ACB	BEB	CDX	CEU	CLM	GWD	FIN	JPT	LWK	IBS
ASW	GIH	CHB	GBR	MXL	MSL				TSI
ESN	ITU	CHS		PEL
YRI	PJL	KHV		PUR
	STU
